# EdiProPred: Prediction of Edible Plant Tissue-Associated Proteins Using Large Language Models

**DOI:** 10.64898/2026.10.03.756411

**Authors:** Pushpendra Singh Gahlot, Akshay Shendre, Gajendra P. S. Raghava

## Abstract

Ensuring the safety and suitability of proteins considered for food and biotechnology applications is an important challenge. Computational approaches can facilitate the prioritisation of candidate proteins for further investigation, particularly given the rapid growth of genomic and metagenomic sequence datasets. In this study, we developed computational models to distinguish edible plant tissue-associated (EPTA) proteins from non-EPTA proteins. The positive class comprised 939 proteins with experimentally validated evidence of expression in plant tissues commonly consumed by humans, hereafter referred to as EPTA proteins. The negative class comprised 939 proteins annotated in UniProt as toxic, allergenic, or antinutritional, hereafter referred to as non-EPTA proteins. Models were evaluated using five-fold cross-validation with a cluster-based partitioning strategy, ensuring that no protein in the validation set shared more than 40% sequence identity with proteins in the corresponding training set. First, composition-based sequence features were evaluated to establish a baseline for EPTA or non-EPTA classification, with the Extra Trees (ET) classifier achieving a validation AUROC of 0.848. To incorporate evolutionary information beyond amino acid composition, PSSM profiles were subsequently evaluated, yielding an AUROC of 0.842 with an SVM classifier. Finally, to capture richer sequence patterns and contextual information using protein language modelling, we evaluated ESM2-based models. The fine-tuned ESM2-T33 model achieved the highest validation AUROC of 0.925 and was selected as the final predictive model. The resulting approach was implemented as the EdiProPred web server (https://webs.iiitd.edu.in/raghava/edipropred/) and standalone software for computational classification of plant proteins. The EdiProPred framework provides a useful computational tool for prioritising candidate plant proteins and facilitating the exploration of novel protein resources for food and biotechnology applications.

**Highlights:**

1. Proteins expressed in the edible parts of plants are considered edible proteins.
2. Toxins, allergens, and anti-nutritional proteins are considered non-edible proteins.
3. All models were trained, tested, and evaluated using non-redundant datasets.
4. The evolutionary language model achieved the highest performance.
5. A platform for the Prediction, Design, and Screening of Edible Proteins.

**Author’s Biography:**

1. Pushpendra Singh Gahlot is currently pursuing a PhD in Computational Biology at the Department of Computational Biology, Indraprastha Institute of Information Technology, New Delhi, India.
2. Akshay Shendre is currently working as a Research Assistant in the Computational Biology Department at the Department of Computational Biology, Indraprastha Institute of Information Technology, New Delhi, India.
3. Gajendra P.S. Raghava is currently working as a Professor and Director of Indraprastha Institute of Information Technology, New Delhi, India.
