## Supplementary material for "EdiProPred: Prediction of Edible Plant Tissue-Associated Proteins Using Large Language Models": supplymentry_table_S1

### Sheet: supplementary_s1
Feature: ATC
Training Results (sorted by AUROC)
Fold	Classifier	Type	Sensitivity	Specificity	Accuracy	AUROC	MCC
5	RandomForest	Training	0.631788	0.604647	0.617881	0.681304	0.236281
5	ExtraTrees	Training	0.637014	0.594338	0.615232	0.675491	0.231566
5	GradientBoosting	Training	0.615363	0.593636	0.603974	0.658572	0.208921
5	KNeighbors	Training	0.635223	0.587872	0.611258	0.653146	0.223169
5	BaggingClassifier	Training	0.693672	0.501213	0.597351	0.642288	0.198677
5	AdaBoost	Training	0.590828	0.597275	0.593377	0.635964	0.188206
5	NaiveBayes	Training	0.308795	0.748082	0.525828	0.57724	0.060556
5	LogisticRegression	Training	0.616033	0.480493	0.545033	0.554105	0.099564
5	DecisionTree	Training	0.576921	0.530157	0.553642	0.553539	0.107258
5	SVM	Training	0.995946	0.002597	0.501325	0.474106	-0.00571
Testing Results (sorted by AUROC)
Fold	Classifier	Type	Sensitivity	Specificity	Accuracy	AUROC	MCC
5	GradientBoosting	Testing	0.618785	0.673797	0.646739	0.680474	0.293067
5	RandomForest	Testing	0.502762	0.647059	0.576087	0.639569	0.151441
5	AdaBoost	Testing	0.546961	0.609626	0.578804	0.638934	0.1569
5	ExtraTrees	Testing	0.513812	0.673797	0.595109	0.627604	0.190128
5	NaiveBayes	Testing	0.337017	0.759358	0.55163	0.612994	0.106395
5	KNeighbors	Testing	0.497238	0.588235	0.543478	0.570641	0.085829
5	BaggingClassifier	Testing	0.519337	0.550802	0.535326	0.567332	0.070167
5	LogisticRegression	Testing	0.59116	0.534759	0.5625	0.557834	0.126089
5	DecisionTree	Testing	0.508287	0.529412	0.519022	0.51625	0.037703
5	SVM	Testing	0	1	0.508152	0.440541	0
Feature: QSO
Training Results (sorted by AUROC)
Fold	Classifier	Type	Sensitivity	Specificity	Accuracy	AUROC	MCC
5	RandomForest	Training	0.772929	0.754052	0.763576	0.843726	0.526892
5	ExtraTrees	Training	0.780117	0.760416	0.770199	0.84241	0.540272
5	GradientBoosting	Training	0.76058	0.756768	0.758278	0.839675	0.516867
5	KNeighbors	Training	0.833958	0.655311	0.744371	0.800693	0.497029
5	AdaBoost	Training	0.737314	0.721987	0.729139	0.799815	0.458985
5	SVM	Training	0.743053	0.703986	0.722517	0.791243	0.447336
5	BaggingClassifier	Training	0.765004	0.653989	0.709272	0.775993	0.421476
5	LogisticRegression	Training	0.721477	0.688551	0.703974	0.759027	0.410199
5	NaiveBayes	Training	0.616945	0.722432	0.668212	0.729239	0.341476
5	DecisionTree	Training	0.654531	0.643931	0.647682	0.649231	0.298708
Testing Results (sorted by AUROC)
Fold	Classifier	Type	Sensitivity	Specificity	Accuracy	AUROC	MCC
5	RandomForest	Testing	0.740331	0.818182	0.779891	0.840946	0.560562
5	GradientBoosting	Testing	0.790055	0.764706	0.777174	0.825598	0.554761
5	SVM	Testing	0.81768	0.673797	0.744565	0.814784	0.496011
5	ExtraTrees	Testing	0.674033	0.780749	0.728261	0.813632	0.457712
5	BaggingClassifier	Testing	0.773481	0.663102	0.717391	0.798933	0.43887
5	AdaBoost	Testing	0.756906	0.68984	0.722826	0.793276	0.447487
5	KNeighbors	Testing	0.801105	0.609626	0.703804	0.784309	0.417872
5	LogisticRegression	Testing	0.745856	0.657754	0.701087	0.764381	0.404904
5	NaiveBayes	Testing	0.640884	0.705882	0.673913	0.725766	0.347589
5	DecisionTree	Testing	0.685083	0.631016	0.657609	0.658049	0.316436
Feature: TPC
Training Results (sorted by AUROC)
Fold	Classifier	Type	Sensitivity	Specificity	Accuracy	AUROC	MCC
5	SVM	Training	0.706995	0.795482	0.750993	0.820287	0.504456
5	LogisticRegression	Training	0.750352	0.739042	0.744371	0.814979	0.490254
5	ExtraTrees	Training	0.808951	0.605171	0.706623	0.810992	0.42336
5	RandomForest	Training	0.847875	0.53484	0.691391	0.804588	0.402902
5	GradientBoosting	Training	0.684098	0.716445	0.698675	0.767239	0.401901
5	BaggingClassifier	Training	0.802316	0.457938	0.629801	0.72854	0.278056
5	AdaBoost	Training	0.628291	0.640246	0.633113	0.691287	0.268577
5	NaiveBayes	Training	0.716828	0.518563	0.617881	0.624315	0.240793
5	KNeighbors	Training	0.54284	0.628668	0.576821	0.615307	0.227217
5	DecisionTree	Training	0.638446	0.562911	0.6	0.600679	0.202141
Testing Results (sorted by AUROC)
Fold	Classifier	Type	Sensitivity	Specificity	Accuracy	AUROC	MCC
5	SVM	Testing	0.59116	0.796791	0.695652	0.788578	0.396918
5	LogisticRegression	Testing	0.646409	0.705882	0.67663	0.736048	0.352996
5	RandomForest	Testing	0.745856	0.55615	0.649457	0.720271	0.307257
5	ExtraTrees	Testing	0.679558	0.668449	0.673913	0.719606	0.347966
5	GradientBoosting	Testing	0.524862	0.727273	0.627717	0.67749	0.257656
5	AdaBoost	Testing	0.541436	0.71123	0.627717	0.64957	0.256542
5	BaggingClassifier	Testing	0.701657	0.470588	0.584239	0.617632	0.176893
5	NaiveBayes	Testing	0.662983	0.540107	0.600543	0.607912	0.204531
5	KNeighbors	Testing	0.38674	0.748663	0.570652	0.586817	0.145365
5	DecisionTree	Testing	0.574586	0.508021	0.540761	0.541304	0.082772
Feature: DDR
Training Results (sorted by AUROC)
Fold	Classifier	Type	Sensitivity	Specificity	Accuracy	AUROC	MCC
5	ExtraTrees	Training	0.75244	0.702648	0.727815	0.797528	0.455494
5	RandomForest	Training	0.721005	0.734476	0.727152	0.794135	0.45515
5	GradientBoosting	Training	0.721252	0.713682	0.717219	0.763012	0.434523
5	SVM	Training	0.689174	0.665615	0.676821	0.740925	0.354668
5	BaggingClassifier	Training	0.75042	0.590955	0.670861	0.739724	0.345477
5	AdaBoost	Training	0.688578	0.673777	0.681457	0.72906	0.36253
5	LogisticRegression	Training	0.688585	0.642809	0.665563	0.713931	0.331528
5	NaiveBayes	Training	0.800581	0.426258	0.612583	0.674458	0.244494
5	KNeighbors	Training	0.735841	0.506666	0.621192	0.666351	0.249177
5	DecisionTree	Training	0.612997	0.63332	0.623841	0.623159	0.246429
Testing Results (sorted by AUROC)
Fold	Classifier	Type	Sensitivity	Specificity	Accuracy	AUROC	MCC
5	ExtraTrees	Testing	0.629834	0.673797	0.652174	0.745635	0.303955
5	RandomForest	Testing	0.635359	0.705882	0.671196	0.735471	0.342188
5	GradientBoosting	Testing	0.707182	0.673797	0.690217	0.730789	0.381069
5	SVM	Testing	0.657459	0.636364	0.646739	0.708704	0.293822
5	AdaBoost	Testing	0.679558	0.614973	0.646739	0.706414	0.29502
5	LogisticRegression	Testing	0.657459	0.604278	0.630435	0.690165	0.262015
5	BaggingClassifier	Testing	0.690608	0.604278	0.646739	0.686486	0.295831
5	NaiveBayes	Testing	0.756906	0.358289	0.554348	0.659911	0.125477
5	KNeighbors	Testing	0.723757	0.513369	0.616848	0.645582	0.242318
5	DecisionTree	Testing	0.596685	0.673797	0.63587	0.635241	0.271349
Feature: RRI
Training Results (sorted by AUROC)
Fold	Classifier	Type	Sensitivity	Specificity	Accuracy	AUROC	MCC
5	ExtraTrees	Training	0.666332	0.59916	0.63245	0.67176	0.266054
5	GradientBoosting	Training	0.650903	0.581352	0.615894	0.665937	0.232657
5	RandomForest	Training	0.668385	0.594333	0.631788	0.665846	0.263564
5	SVM	Training	0.665329	0.575199	0.621192	0.650503	0.241626
5	AdaBoost	Training	0.583206	0.587789	0.58543	0.629086	0.170845
5	BaggingClassifier	Training	0.697935	0.500909	0.599338	0.628824	0.202796
5	KNeighbors	Training	0.624407	0.545829	0.58543	0.60849	0.170756
5	LogisticRegression	Training	0.572792	0.554611	0.561589	0.591971	0.127771
5	DecisionTree	Training	0.571252	0.539276	0.555629	0.555264	0.11042
5	NaiveBayes	Training	0.262875	0.777757	0.519868	0.549992	0.047968
Testing Results (sorted by AUROC)
Fold	Classifier	Type	Sensitivity	Specificity	Accuracy	AUROC	MCC
5	LogisticRegression	Testing	0.618785	0.647059	0.633152	0.672881	0.265949
5	RandomForest	Testing	0.59116	0.620321	0.605978	0.63527	0.211565
5	BaggingClassifier	Testing	0.640884	0.524064	0.581522	0.633971	0.166011
5	GradientBoosting	Testing	0.585635	0.614973	0.600543	0.629243	0.200689
5	SVM	Testing	0.662983	0.513369	0.586957	0.599034	0.178259
5	AdaBoost	Testing	0.546961	0.609626	0.578804	0.590968	0.1569
5	ExtraTrees	Testing	0.541436	0.566845	0.554348	0.590436	0.108307
5	NaiveBayes	Testing	0.248619	0.754011	0.505435	0.513295	0.003047
5	KNeighbors	Testing	0.58011	0.481283	0.529891	0.509632	0.061682
5	DecisionTree	Testing	0.519337	0.497326	0.508152	0.508332	0.016665
Feature: APAAC
Training Results (sorted by AUROC)
Fold	Classifier	Type	Sensitivity	Specificity	Accuracy	AUROC	MCC
5	ExtraTrees	Training	0.791689	0.758522	0.774834	0.843762	0.550067
5	RandomForest	Training	0.753082	0.754741	0.753642	0.830576	0.507418
5	GradientBoosting	Training	0.758373	0.737431	0.747682	0.822564	0.495506
5	SVM	Training	0.771903	0.707707	0.739073	0.810393	0.480489
5	KNeighbors	Training	0.815163	0.652231	0.733775	0.79115	0.473739
5	AdaBoost	Training	0.748918	0.70431	0.72649	0.784127	0.453402
5	BaggingClassifier	Training	0.756221	0.642478	0.7	0.772589	0.401153
5	LogisticRegression	Training	0.71987	0.680543	0.699338	0.754101	0.400722
5	NaiveBayes	Training	0.60625	0.73234	0.668212	0.736577	0.342413
5	DecisionTree	Training	0.650433	0.617251	0.633775	0.633776	0.267602
Testing Results (sorted by AUROC)
Fold	Classifier	Type	Sensitivity	Specificity	Accuracy	AUROC	MCC
5	ExtraTrees	Testing	0.773481	0.764706	0.769022	0.841271	0.538115
5	RandomForest	Testing	0.762431	0.737968	0.75	0.83712	0.500399
5	SVM	Testing	0.834254	0.679144	0.755435	0.829882	0.518948
5	GradientBoosting	Testing	0.773481	0.705882	0.73913	0.805891	0.480158
5	KNeighbors	Testing	0.79558	0.652406	0.722826	0.788135	0.45212
5	BaggingClassifier	Testing	0.718232	0.695187	0.706522	0.776169	0.413419
5	AdaBoost	Testing	0.734807	0.668449	0.701087	0.771442	0.403925
5	LogisticRegression	Testing	0.734807	0.636364	0.684783	0.75469	0.372715
5	NaiveBayes	Testing	0.668508	0.68984	0.679348	0.737022	0.358433
5	DecisionTree	Testing	0.629834	0.641711	0.63587	0.635773	0.271545
Feature: CTC
Training Results (sorted by AUROC)
Fold	Classifier	Type	Sensitivity	Specificity	Accuracy	AUROC	MCC
5	ExtraTrees	Training	0.748536	0.676462	0.711921	0.785451	0.425774
5	SVM	Training	0.715526	0.70654	0.711258	0.778109	0.42256
5	RandomForest	Training	0.705741	0.68977	0.697351	0.759576	0.395799
5	GradientBoosting	Training	0.708199	0.654085	0.680132	0.747876	0.362975
5	LogisticRegression	Training	0.689185	0.64335	0.666225	0.731616	0.333768
5	BaggingClassifier	Training	0.767915	0.495573	0.63245	0.693256	0.27446
5	AdaBoost	Training	0.674357	0.626067	0.649669	0.687938	0.300524
5	NaiveBayes	Training	0.671954	0.555965	0.613245	0.655153	0.229907
5	KNeighbors	Training	0.642494	0.589557	0.616556	0.638405	0.232338
5	DecisionTree	Training	0.585156	0.590408	0.588079	0.587782	0.175448
Testing Results (sorted by AUROC)
Fold	Classifier	Type	Sensitivity	Specificity	Accuracy	AUROC	MCC
5	ExtraTrees	Testing	0.651934	0.684492	0.668478	0.726253	0.336625
5	RandomForest	Testing	0.61326	0.68984	0.652174	0.705232	0.304071
5	SVM	Testing	0.651934	0.636364	0.644022	0.702101	0.288276
5	GradientBoosting	Testing	0.635359	0.593583	0.61413	0.660354	0.229077
5	NaiveBayes	Testing	0.712707	0.502674	0.605978	0.646734	0.220097
5	KNeighbors	Testing	0.58011	0.604278	0.592391	0.617691	0.184432
5	AdaBoost	Testing	0.569061	0.59893	0.584239	0.617485	0.168058
5	LogisticRegression	Testing	0.61326	0.529412	0.570652	0.613762	0.143129
5	DecisionTree	Testing	0.574586	0.604278	0.589674	0.589432	0.178935
5	BaggingClassifier	Testing	0.629834	0.491979	0.559783	0.586788	0.122937
Feature: PAAC
Training Results (sorted by AUROC)
Fold	Classifier	Type	Sensitivity	Specificity	Accuracy	AUROC	MCC
5	ExtraTrees	Training	0.771546	0.760089	0.765563	0.845423	0.531475
5	RandomForest	Training	0.737152	0.749108	0.743046	0.824703	0.486066
5	GradientBoosting	Training	0.756115	0.72617	0.74106	0.823061	0.482036
5	SVM	Training	0.773234	0.70883	0.740397	0.81567	0.482923
5	KNeighbors	Training	0.815163	0.652231	0.733775	0.79115	0.473739
5	AdaBoost	Training	0.733077	0.68519	0.709272	0.778697	0.418584
5	BaggingClassifier	Training	0.75725	0.624544	0.690728	0.761417	0.384885
5	LogisticRegression	Training	0.71858	0.680543	0.698675	0.754075	0.399374
5	NaiveBayes	Training	0.612444	0.717213	0.662914	0.730302	0.332066
5	DecisionTree	Training	0.648211	0.648598	0.647682	0.648405	0.296649
Testing Results (sorted by AUROC)
Fold	Classifier	Type	Sensitivity	Specificity	Accuracy	AUROC	MCC
5	ExtraTrees	Testing	0.78453	0.791444	0.788043	0.858112	0.575974
5	RandomForest	Testing	0.773481	0.754011	0.763587	0.838582	0.527452
5	SVM	Testing	0.828729	0.700535	0.763587	0.834372	0.533017
5	GradientBoosting	Testing	0.78453	0.705882	0.744565	0.824386	0.491576
5	KNeighbors	Testing	0.79558	0.652406	0.722826	0.788135	0.45212
5	BaggingClassifier	Testing	0.756906	0.641711	0.69837	0.771531	0.40094
5	AdaBoost	Testing	0.734807	0.641711	0.6875	0.758383	0.377899
5	LogisticRegression	Testing	0.734807	0.636364	0.684783	0.754779	0.372715
5	NaiveBayes	Testing	0.651934	0.668449	0.660326	0.727184	0.320416
5	DecisionTree	Testing	0.624309	0.609626	0.616848	0.616968	0.233918
Feature: SOC
Training Results (sorted by AUROC)
Fold	Classifier	Type	Sensitivity	Specificity	Accuracy	AUROC	MCC
5	RandomForest	Training	0.569917	0.51743	0.543046	0.581911	0.087539
5	ExtraTrees	Training	0.581188	0.522287	0.550993	0.581825	0.103509
5	BaggingClassifier	Training	0.619358	0.488086	0.553642	0.577645	0.10917
5	GradientBoosting	Training	0.543667	0.519115	0.531788	0.551492	0.062843
5	DecisionTree	Training	0.547727	0.545079	0.54702	0.546403	0.092929
5	AdaBoost	Training	0.536407	0.508895	0.522517	0.545359	0.046119
5	KNeighbors	Training	0.497617	0.493064	0.49404	0.503433	-0.00935
5	SVM	Training	0.875622	0.137886	0.509934	0.497992	0.008473
5	LogisticRegression	Training	0.4	0.6	0.47947	0.472215	0
5	NaiveBayes	Training	0.223558	0.707482	0.462252	0.457685	-0.07652
Testing Results (sorted by AUROC)
Fold	Classifier	Type	Sensitivity	Specificity	Accuracy	AUROC	MCC
5	GradientBoosting	Testing	0.585635	0.55615	0.570652	0.600511	0.141819
5	DecisionTree	Testing	0.58011	0.550802	0.565217	0.565456	0.130944
5	RandomForest	Testing	0.552486	0.561497	0.557065	0.563817	0.113975
5	AdaBoost	Testing	0.552486	0.518717	0.535326	0.56262	0.071231
5	BaggingClassifier	Testing	0.574586	0.475936	0.524457	0.551245	0.050758
5	KNeighbors	Testing	0.574586	0.518717	0.546196	0.542781	0.093428
5	ExtraTrees	Testing	0.513812	0.513369	0.513587	0.533386	0.027178
5	SVM	Testing	0	1	0.508152	0.51786	0
5	LogisticRegression	Testing	1	0	0.491848	0.48214	0
5	NaiveBayes	Testing	0.20442	0.748663	0.480978	0.402783	-0.05588
Feature: SER
Training Results (sorted by AUROC)
Fold	Classifier	Type	Sensitivity	Specificity	Accuracy	AUROC	MCC
5	ExtraTrees	Training	0.778489	0.751974	0.764901	0.840325	0.53012
5	RandomForest	Training	0.749366	0.748833	0.749007	0.828493	0.497884
5	GradientBoosting	Training	0.75995	0.728141	0.743709	0.822357	0.488409
5	SVM	Training	0.764939	0.716672	0.740397	0.815101	0.481949
5	KNeighbors	Training	0.807607	0.631138	0.719205	0.794149	0.445511
5	AdaBoost	Training	0.726658	0.699504	0.712583	0.776091	0.426228
5	BaggingClassifier	Training	0.766967	0.637284	0.702649	0.77108	0.407625
5	LogisticRegression	Training	0.70317	0.693421	0.697351	0.749702	0.396397
5	NaiveBayes	Training	0.681461	0.684544	0.682119	0.745822	0.366054
5	DecisionTree	Training	0.601937	0.670304	0.636424	0.636241	0.273372
Testing Results (sorted by AUROC)
Fold	Classifier	Type	Sensitivity	Specificity	Accuracy	AUROC	MCC
5	ExtraTrees	Testing	0.779006	0.743316	0.76087	0.843561	0.522445
5	SVM	Testing	0.828729	0.71123	0.769022	0.843177	0.543105
5	RandomForest	Testing	0.767956	0.737968	0.752717	0.842748	0.505976
5	GradientBoosting	Testing	0.79558	0.679144	0.736413	0.810677	0.47749
5	KNeighbors	Testing	0.767956	0.684492	0.725543	0.781	0.453703
5	BaggingClassifier	Testing	0.828729	0.625668	0.725543	0.770408	0.463291
5	AdaBoost	Testing	0.756906	0.620321	0.6875	0.770349	0.380427
5	LogisticRegression	Testing	0.767956	0.647059	0.706522	0.764795	0.417689
5	NaiveBayes	Testing	0.723757	0.657754	0.690217	0.736609	0.382144
5	DecisionTree	Testing	0.624309	0.727273	0.67663	0.675791	0.353631
Feature: SPC
Training Results (sorted by AUROC)
Fold	Classifier	Type	Sensitivity	Specificity	Accuracy	AUROC	MCC
5	ExtraTrees	Training	0.740387	0.734675	0.737086	0.817807	0.474607
5	RandomForest	Training	0.732901	0.736348	0.734437	0.810211	0.469257
5	GradientBoosting	Training	0.735184	0.733686	0.733775	0.804741	0.468633
5	AdaBoost	Training	0.700243	0.699372	0.7	0.773188	0.399523
5	KNeighbors	Training	0.766591	0.648113	0.707285	0.770643	0.417534
5	BaggingClassifier	Training	0.756196	0.639833	0.698675	0.761368	0.398653
5	SVM	Training	0.721597	0.650084	0.686093	0.740586	0.372689
5	NaiveBayes	Training	0.584497	0.73114	0.656954	0.715457	0.319975
5	LogisticRegression	Training	0.684158	0.63168	0.657616	0.713425	0.316242
5	DecisionTree	Training	0.673614	0.62491	0.650331	0.648534	0.299165
Testing Results (sorted by AUROC)
Fold	Classifier	Type	Sensitivity	Specificity	Accuracy	AUROC	MCC
5	ExtraTrees	Testing	0.685083	0.700535	0.692935	0.77388	0.385658
5	RandomForest	Testing	0.679558	0.700535	0.690217	0.772565	0.380183
5	GradientBoosting	Testing	0.668508	0.679144	0.673913	0.76766	0.347653
5	KNeighbors	Testing	0.767956	0.647059	0.706522	0.750155	0.417689
5	SVM	Testing	0.745856	0.636364	0.690217	0.7437	0.384223
5	AdaBoost	Testing	0.690608	0.684492	0.6875	0.726593	0.37505
5	BaggingClassifier	Testing	0.734807	0.582888	0.657609	0.721512	0.321128
5	NaiveBayes	Testing	0.59116	0.705882	0.649457	0.70569	0.299149
5	LogisticRegression	Testing	0.674033	0.609626	0.641304	0.695837	0.284129
5	DecisionTree	Testing	0.635359	0.636364	0.63587	0.634857	0.271691
Feature: AAC
Training Results (sorted by AUROC)
Fold	Classifier	Type	Sensitivity	Specificity	Accuracy	AUROC	MCC
5	ExtraTrees	Training	0.803513	0.762015	0.782781	0.851478	0.56598
5	RandomForest	Training	0.751173	0.753229	0.751656	0.831383	0.504196
5	GradientBoosting	Training	0.758525	0.723455	0.74106	0.822667	0.481981
5	SVM	Training	0.778355	0.717678	0.747682	0.820098	0.496757
5	KNeighbors	Training	0.815163	0.652231	0.733775	0.79115	0.473739
5	AdaBoost	Training	0.7423	0.691144	0.716556	0.778157	0.433629
5	BaggingClassifier	Training	0.759426	0.636827	0.697351	0.766585	0.399244
5	LogisticRegression	Training	0.71858	0.680543	0.698675	0.753995	0.399374
5	NaiveBayes	Training	0.612355	0.718091	0.663576	0.729515	0.332543
5	DecisionTree	Training	0.628266	0.639333	0.633775	0.633536	0.267439
Testing Results (sorted by AUROC)
Fold	Classifier	Type	Sensitivity	Specificity	Accuracy	AUROC	MCC
5	ExtraTrees	Testing	0.767956	0.770053	0.769022	0.84752	0.53797
5	RandomForest	Testing	0.767956	0.780749	0.774457	0.844875	0.548761
5	SVM	Testing	0.828729	0.700535	0.763587	0.836529	0.533017
5	GradientBoosting	Testing	0.79558	0.700535	0.747283	0.818418	0.497935
5	KNeighbors	Testing	0.79558	0.652406	0.722826	0.788135	0.45212
5	AdaBoost	Testing	0.740331	0.657754	0.69837	0.76701	0.39919
5	BaggingClassifier	Testing	0.762431	0.641711	0.701087	0.761367	0.406746
5	LogisticRegression	Testing	0.734807	0.636364	0.684783	0.754631	0.372715
5	NaiveBayes	Testing	0.679558	0.663102	0.671196	0.723846	0.342634
5	DecisionTree	Testing	0.657459	0.609626	0.633152	0.633542	0.267301
Feature: PCP
Training Results (sorted by AUROC)
Fold	Classifier	Type	Sensitivity	Specificity	Accuracy	AUROC	MCC
5	ExtraTrees	Training	0.768586	0.749285	0.75894	0.832085	0.517696
5	RandomForest	Training	0.750437	0.744302	0.74702	0.823279	0.494369
5	GradientBoosting	Training	0.749399	0.748638	0.749669	0.816062	0.498765
5	BaggingClassifier	Training	0.7898	0.658225	0.723841	0.787219	0.451985
5	AdaBoost	Training	0.727307	0.691826	0.709934	0.785699	0.419345
5	KNeighbors	Training	0.770049	0.629012	0.7	0.751766	0.403458
5	SVM	Training	0.719805	0.633754	0.676821	0.739372	0.354965
5	LogisticRegression	Training	0.665064	0.650549	0.656954	0.703592	0.316094
5	NaiveBayes	Training	0.722157	0.591639	0.656291	0.700546	0.316515
5	DecisionTree	Training	0.674999	0.634328	0.655629	0.654852	0.309691
Testing Results (sorted by AUROC)
Fold	Classifier	Type	Sensitivity	Specificity	Accuracy	AUROC	MCC
5	GradientBoosting	Testing	0.745856	0.700535	0.722826	0.795107	0.446655
5	ExtraTrees	Testing	0.718232	0.684492	0.701087	0.788548	0.402819
5	RandomForest	Testing	0.696133	0.68984	0.692935	0.782122	0.385921
5	BaggingClassifier	Testing	0.762431	0.614973	0.6875	0.771014	0.381179
5	AdaBoost	Testing	0.718232	0.657754	0.6875	0.744955	0.376493
5	KNeighbors	Testing	0.712707	0.625668	0.668478	0.733773	0.339461
5	SVM	Testing	0.707182	0.582888	0.644022	0.705705	0.292127
5	NaiveBayes	Testing	0.740331	0.550802	0.644022	0.684108	0.296196
5	LogisticRegression	Testing	0.635359	0.604278	0.619565	0.67167	0.239694
5	DecisionTree	Testing	0.607735	0.625668	0.616848	0.616702	0.233427
Feature: BTC
Training Results (sorted by AUROC)
Fold	Classifier	Type	Sensitivity	Specificity	Accuracy	AUROC	MCC
5	GradientBoosting	Training	0.61161	0.637993	0.624503	0.669739	0.250038
5	RandomForest	Training	0.630709	0.605181	0.617881	0.66021	0.235829
5	AdaBoost	Training	0.620727	0.605303	0.611258	0.657471	0.227116
5	ExtraTrees	Training	0.626178	0.582051	0.603974	0.652164	0.208254
5	KNeighbors	Training	0.63394	0.606221	0.619868	0.651495	0.240134
5	BaggingClassifier	Training	0.648264	0.561432	0.605298	0.648	0.210356
5	SVM	Training	0.586599	0.620402	0.602649	0.641695	0.207553
5	LogisticRegression	Training	0.561798	0.580935	0.570199	0.614216	0.142713
5	NaiveBayes	Training	0.795927	0.32061	0.55894	0.603842	0.132104
5	DecisionTree	Training	0.591365	0.583566	0.587417	0.587549	0.174874
Testing Results (sorted by AUROC)
Fold	Classifier	Type	Sensitivity	Specificity	Accuracy	AUROC	MCC
5	SVM	Testing	0.58011	0.636364	0.608696	0.640086	0.216833
5	AdaBoost	Testing	0.59116	0.636364	0.61413	0.628313	0.227766
5	LogisticRegression	Testing	0.569061	0.614973	0.592391	0.62038	0.18423
5	GradientBoosting	Testing	0.569061	0.609626	0.589674	0.614264	0.178832
5	NaiveBayes	Testing	0.773481	0.326203	0.546196	0.606967	0.111338
5	KNeighbors	Testing	0.519337	0.604278	0.5625	0.602033	0.124069
5	RandomForest	Testing	0.541436	0.550802	0.546196	0.586108	0.092232
5	ExtraTrees	Testing	0.524862	0.540107	0.532609	0.58435	0.064969
5	BaggingClassifier	Testing	0.596685	0.502674	0.548913	0.571838	0.099772
5	DecisionTree	Testing	0.530387	0.550802	0.540761	0.539354	0.081197
Feature: SEP
Training Results (sorted by AUROC)
Fold	Classifier	Type	Sensitivity	Specificity	Accuracy	AUROC	MCC
5	SVM	Training	0.621451	0.49166	0.555629	0.583234	0.114611
5	AdaBoost	Training	0.557799	0.507691	0.530464	0.564191	0.067549
5	GradientBoosting	Training	0.537896	0.537683	0.537086	0.561143	0.075677
5	NaiveBayes	Training	0.178027	0.885422	0.531126	0.553409	0.091367
5	DecisionTree	Training	0.630168	0.431186	0.531788	0.541477	0.062483
5	ExtraTrees	Training	0.61429	0.438086	0.527152	0.536713	0.052984
5	RandomForest	Training	0.530041	0.511111	0.52053	0.536549	0.041208
5	BaggingClassifier	Training	0.562108	0.487832	0.525828	0.532912	0.050194
5	KNeighbors	Training	0.597984	0.45252	0.52649	0.520017	0.050937
5	LogisticRegression	Training	0.487651	0.494211	0.475497	0.470998	-0.02515
Testing Results (sorted by AUROC)
Fold	Classifier	Type	Sensitivity	Specificity	Accuracy	AUROC	MCC
5	SVM	Testing	0.690608	0.486631	0.586957	0.601457	0.180911
5	NaiveBayes	Testing	0.165746	0.882353	0.529891	0.581484	0.069032
5	AdaBoost	Testing	0.635359	0.475936	0.554348	0.560227	0.112689
5	GradientBoosting	Testing	0.624309	0.497326	0.559783	0.55578	0.122581
5	LogisticRegression	Testing	1	0	0.491848	0.548749	0
5	KNeighbors	Testing	0.701657	0.326203	0.51087	0.5169	0.03005
5	RandomForest	Testing	0.563536	0.481283	0.521739	0.514861	0.044963
5	BaggingClassifier	Testing	0.558011	0.508021	0.532609	0.514861	0.066103
5	ExtraTrees	Testing	0.635359	0.385027	0.508152	0.507106	0.021052
5	DecisionTree	Testing	0.624309	0.385027	0.502717	0.506958	0.009614
Feature: DPC
Training Results (sorted by AUROC)
Fold	Classifier	Type	Sensitivity	Specificity	Accuracy	AUROC	MCC
5	ExtraTrees	Training	0.753794	0.736392	0.744371	0.821436	0.489983
5	SVM	Training	0.732117	0.750123	0.74106	0.818207	0.482132
5	RandomForest	Training	0.747573	0.73234	0.739735	0.811651	0.479824
5	GradientBoosting	Training	0.740508	0.743865	0.741722	0.808671	0.484069
5	LogisticRegression	Training	0.687819	0.668045	0.677483	0.751421	0.356831
5	AdaBoost	Training	0.702939	0.670851	0.686755	0.741328	0.373987
5	BaggingClassifier	Training	0.769742	0.558602	0.663576	0.722982	0.336125
5	KNeighbors	Training	0.600369	0.747918	0.67351	0.720609	0.355044
5	NaiveBayes	Training	0.73666	0.578478	0.656954	0.710193	0.319901
5	DecisionTree	Training	0.600825	0.556274	0.57947	0.57855	0.157382
Testing Results (sorted by AUROC)
Fold	Classifier	Type	Sensitivity	Specificity	Accuracy	AUROC	MCC
5	GradientBoosting	Testing	0.718232	0.716578	0.717391	0.782965	0.434758
5	RandomForest	Testing	0.690608	0.780749	0.736413	0.779404	0.473565
5	SVM	Testing	0.668508	0.721925	0.695652	0.774219	0.391081
5	ExtraTrees	Testing	0.701657	0.727273	0.714674	0.767911	0.429101
5	AdaBoost	Testing	0.651934	0.68984	0.671196	0.746329	0.342051
5	NaiveBayes	Testing	0.790055	0.550802	0.668478	0.707803	0.350518
5	BaggingClassifier	Testing	0.679558	0.545455	0.611413	0.670399	0.226921
5	LogisticRegression	Testing	0.60221	0.641711	0.622283	0.653027	0.24412
5	KNeighbors	Testing	0.486188	0.684492	0.586957	0.628165	0.174216
5	DecisionTree	Testing	0.558011	0.57754	0.567935	0.567776	0.135565
